# Chemosynthesis enhances carbon fixation and nutrient cycling in an active microbialite ecosystem

**DOI:** 10.1101/2024.12.18.629060

**Authors:** Francesco Ricci, Pok Man Leung, Tess Hutchinson, Thanh Nguyen-Dinh, Alexander H. Frank, Ashleigh v.S. Hood, Vinícius W. Salazar, Vera Eate, Wei Wen Wong, Perran L.M. Cook, Chris Greening, Harry McClelland

## Abstract

Microbialites—carbonate structures formed under the influence of microbial action— are the earliest macroscopic evidence of life. For three billion years, the microbial mat communities responsible for these structures fundamentally shaped Earth’s biogeochemical cycles. In photosynthetic microbial communities, light energy ultimately drives primary production and the ensuing cascade of daisy-chained metabolisms. However, reduced compounds such as trace gases and those released as metabolic byproducts in deeper, anoxic regions of the mat, could also fuel chemosynthetic processes. Here, we investigated the intricate metabolic synergies that sustain microbialite community nutrient webs. We recovered 331 genomes spanning 40 bacterial and archaeal phyla, revealing a staggering diversity fuelled by the biogeochemistry of these ecosystems. While phototrophy is an important metabolism encoded by 17% of the genomes, over half encode enzymes to harness energy from reduced compounds and 12% co-encode carbon fixation pathways, using sulfide and hydrogen as major electron donors. Consistent with these genomic predictions, we experimentally demonstrated that microbialite communities oxidise ferrous iron, ammonia, sulfide and gas substrates aerobically and anaerobically. Furthermore, carbon isotopic assays revealed that diverse chemosynthetic pathways contribute significantly to carbon fixation and ecosystem organic matter production alongside photosynthesis. Chemosynthesis in microbialite communities represents a complex interplay of metabolic synergies and continuous nutrient cycling, which decouples community carbon fixation from the diurnal cycle. As a result, this process mitigates the loss of organic carbon from respiration, enhancing the net productivity of these highly efficient ecosystems.

**Significance:** Microbialite ecosystems are among the most ancient on Earth, having dominated the biosphere for over three billion years and persisting into the present. They serve as critical models for studying past and present Earth-biosphere interactions. In this study, we challenge the paradigm that photosynthesis is the main driver of microbialite primary productivity, emphasizing the fundamental role of chemosynthesis in the global element cycle both in modern extreme environments and throughout Earth’s history. Altogether, our findings provide novel insight into these unique microbial ecosystems, which may have functioned as hotspots for metabolic innovation over geological time.
