## Supplementary material for "Chemosynthesis enhances carbon fixation and nutrient cycling in an active microbialite ecosystem": Supp. Data 3

### Sheet: IRMS analysis
			Direct measurement								Acidified in Ag capsules w. H3PO4				Calculation
Microbialite	Fragment	Replicate	Weight4N (mg)	N (µg)	Total N (%)	δ15N (‰ vs. AIR)	Weight4C (mg)	C (µg)	Total C (%)	δ13C (‰ vs. VPDB)	Weight4C (mg)	C (µg)	Organic C (%)	δ13Corganic (‰ vs. VPDB)	Inorganic C (%)	Inorganic C fraction	δ13Cinorganic (‰ vs. VPDB)	Organic - inorganic δ13C (‰ vs. VPDB)
A	1	1	14.986	96.81	0.646	7.1	3.196	437.3	13.684	-5.7			4.66	-13.2	9.024	0.659456	-1.82699	-11.373
A	1	2	15.877	77.64	0.489	8.6	3.06	379.1	12.388	-3.2	15.011	994.9	6.628	-6.3	5.76	0.464966	0.367153	-6.66715
A	1	3	15.054	65.18	0.433	6.9	3.107	392.3	12.627	-2.4	15.064	1120.1	7.435	-6.1	5.192	0.411182	2.89844	-8.99844
A	1	4	15.272	76.36	0.5	6.4	3.089	394.6	12.775	-6.3	15.091	1168.3	7.742	-9.7	5.033	0.393973	-1.06996	-8.63004
A	2	1	15.056	72.72	0.483	8.2	3.034	387.1	12.76	-2.9	15.16	1315.5	8.677	-7.1	4.083	0.319984	6.02564	-13.1256
A	2	2	15.04	86.63	0.576	9	3	383.8	12.794	-3	15.136	1162.2	7.679	-5.7	5.115	0.399797	1.05343	-6.75343
A	2	3	15.57	70.07	0.45	6.9	3.098	376	12.137	-4.4	15.614	1079.2	6.912	-9.5	5.225	0.430502	2.34664	-11.8466
A	2	4	15.135	88.39	0.584	6.7	3.034	335	11.042	-7.2	15.042	1092.8	7.265	-11	3.777	0.342058	0.10924	-11.1092
A	3	1	15.037	114.58	0.762	6.9	2.974	407.7	13.71	-6.2	15.108	1462.3	9.679	-9.9	4.031	0.294019	2.68422	-12.5842
A	3	2	14.868	98.72	0.664	8.9	2.87	379.3	13.216	-5.6	15.676	1418.9	9.052	-8.6	4.164	0.315073	0.921614	-9.52161
A	3	3	15.685	98.66	0.629	8.1	2.939	375.1	12.762	-5	15.038	1175.9	7.819	-8.2	4.943	0.387322	0.0618653	-8.26187
A	3	4	15.68	73.54	0.469	9.2	2.951	340.1	11.524	-2.6	15.137	1074	7.095	-6.6	4.429	0.384328	3.80777	-10.4078
B	1	1	15.327	87.67	0.572	7.6	2.93	384.1	13.11	-3.9	15.324	1396.7	9.115	-8.1	3.995	0.304729	5.68273	-13.7827
B	1	2	15.001	84.76	0.565	8.5	3.137	385	12.273	-3.9	15.33	1285.7	8.387	-6.8	3.886	0.31663	2.35896	-9.15896
B	1	3	15.436	68.23	0.442	8	2.913	334.2	11.474	-4.7	15.222	1036.9	6.812	-7.4	4.662	0.40631	-0.754826	-6.64517
B	1	4	15.159	91.71	0.605	7.3	2.968	337.9	11.384	-7.5	15.037	1021.2	6.791	-12.5	4.593	0.403461	-0.107228	-12.3928
B	2	1	15.278	93.96	0.615	8.2	2.92	397	13.595	-4.9	15.884	1119	7.045	-6.8	6.55	0.481795	-2.85641	-3.94359
B	2	2	15.334	85.26	0.556	9.2	2.927	378.1	12.918	-4.2	15.412	1266.2	8.216	-9.5	4.702	0.363988	5.06091	-14.5609
B	2	3	15.193	70.65	0.465	6.5	2.822	358.1	12.691	-3.5	15.152	1069.2	7.057	-8.8	5.634	0.443937	3.13864	-11.9386
B	2	4	15.016	91.45	0.609	-0.2	2.964	337.8	11.396	-6.6	15.411	1147.6	7.447	-11.7	3.949	0.346525	3.01755	-14.7175
B	3	1	15.024	73.92	0.492	7.2	3.09	409.9	13.267	-3.8	15.567	1130.1	7.26	-8.1	6.007	0.452778	1.39694	-9.49694
B	3	2	15.379	83.2	0.541	2	3.064	378	12.337	-4.1	15.11	1002.5	6.634	-7.5	5.703	0.462268	-0.144959	-7.35504
B	3	3	15.784	79.87	0.506	2.8	2.851	354.8	12.445	-2.8	15.189	1097.1	7.223	-6.7	5.222	0.419606	2.59443	-9.29443
B	3	4	15.217	115.19	0.757	2.2	3.123	398.4	12.758	-10.7	15.003	955.5	6.369	-15.7	6.389	0.500784	-5.71565	-9.98435
C	1	1	15.827	106.2	0.671	4	3.059	470.3	15.373	-6.1	15.356	1152	7.502	-9.6	7.871	0.512002	-2.76408	-6.83592
C	1	2	15.061	77.26	0.513	15.3	2.921	419	14.343	-2.9	15.328	891.4	5.816	-9.2	8.527	0.594506	1.39703	-10.597
C	1	3	14.976	74.13	0.495	9.2	2.908	343.2	11.802	-4.1	15.115	1077.5	7.128	-8.4	4.674	0.396035	2.45764	-10.8576
C	1	4	15.205	87.43	0.575	3.1	3.173	365	11.502	-4.7	15.441	842.4	5.456	-12.1	6.046	0.525648	1.97787	-14.0779
C	2	1	15.633	93.95	0.601	6.2	3.101	417.2	13.454	-5.5	15.739	951.7	6.047	-10.2	7.407	0.550543	-1.66297	-8.53703
C	2	2	15.278	90.14	0.59	4.3	3.044	379.6	12.47	-4.8	15.341	1067.6	6.959	-10	5.511	0.441941	1.76629	-11.7663
C	2	3	15.241	78.49	0.515	3.8	3.025	369.2	12.206	-2.6	15.856	908.9	5.732	-9.4	6.474	0.530395	3.42064	-12.8206
C	2	4	15.223	77.33	0.508	2.8	3.073	375.5	12.219	-5	15.721	825	5.248	-11	6.971	0.570505	-0.483001	-10.517
C	3	1	15.382	93.06	0.605	10.6	3.041	398.4	13.102	-5.2	15.596	953.3	6.113	-9.5	6.989	0.53343	-1.43896	-8.06104
C	3	2	15.305	81.42	0.532	10.1	3.071	389.7	12.69	-3.9	15.506	1023.4	6.6	-9.9	6.09	0.479905	2.60246	-12.5025
C	3	3	15.117	88.89	0.588	3.8	3.049	376.4	12.344	-5	15.873	844.3	5.319	-12.3	7.025	0.569102	0.527217	-12.8272
C	3	4	15.306	64.9	0.424	6.6	3.105	378.6	12.193	-2.3	15.887	585.7	3.686	-10.2	8.507	0.697695	1.12299	-11.323

### Sheet: C, N
				all concentration results shown are the diluted concentrations in 15ml falcon tube.
		sample fluid (ml)	milliQ (ml)	Result(TOC)	Result(TC)	Result(IC)	Result(TN)	Unit	Vial	Date / Time
lake samples replicates	lake1A	1	14	4.756	19.92	15.16	0.3439	mg/L	1	2023-01-03 18:24:34		0.004756
	lake1B	1	14	4.879	19.85	14.97	0.2822	mg/L	2	2023-01-03 18:37:04		0.004879
	lake1C	1	14	4.866	20.04	15.17	0.2877	mg/L	3	2023-01-03 18:51:58		0.004866
Microbialite A - samples at increasing depth	A0.5-1	0.5	14.5	3.401	12.09	8.691	0.3142	mg/L	10	2023-01-03 20:26:20		0.003401
	A1-2	0.8	14.2	5.165	18.6	13.44	0.6102	mg/L	11	2023-01-03 20:41:08		0.005165
	A2-3	0.8	14.2	4.709	17.85	13.15	0.6201	mg/L	12	2023-01-03 20:56:27		0.004709
	A3-4	0.8	14.2	4.683	17.59	12.91	0.9452	mg/L	13	2023-01-03 21:08:51		0.004683
	A4-5	0.2	14.8	1.329	4.613	3.284	0.1464	mg/L	14	2023-01-03 21:23:15		0.001329
	A5-6	0.8	14.2	4.506	17	12.49	0.5902	mg/L	15	2023-01-03 21:38:01		0.004506
	A6-7	0.8	14.2	4.62	16.28	11.66	0.5902	mg/L	16	2023-01-03 21:50:22		0.00462
	A7-8	0.3	14.7	2.001	6.97	4.969	0.2361	mg/L	17	2023-01-03 22:05:03		0.002001
	A8-9	0.6	14.4	3.555	12.8	9.249	0.4547	mg/L	18	2023-01-03 22:19:44		0.003555
	A9-10	0.8	14.2	5.049	17.83	12.78	0.6998	mg/L	19	2023-01-03 22:34:38		0.005049
	A10-11	0.8	14.2	5.848	18.62	12.77	0.8489	mg/L	20	2023-01-03 22:47:03		0.005848
Microbialite B - samples at increasing depth	B0-1	0.3	14.7	2.787	8.319	5.531	0.2065	mg/L	21	2023-01-03 22:59:29		0.002787
	B1-2	0.6	14.4	3.868	14.08	10.21	0.3812	mg/L	22	2023-01-03 23:16:41		0.003868
	B2-3	0.6	14.4	4.376	14.73	10.35	3.098	mg/L	23	2023-01-03 23:29:04		0.004376
	B3-4	0.5	14.5	2.974	11.35	8.378	0.7206	mg/L	24	2023-01-03 23:41:23		0.002974
	B4-5	0.2	14.8	1.233	4.555	3.321	0.1154	mg/L	25	2023-01-03 23:55:39		0.001233
	B5-6	0.4	14.6	2.357	9.021	6.663	0.4236	mg/L	26	2023-02-03 00:10:16		0.002357
	B6-7	0.4	14.6	2.438	9.47	7.032	0.2663	mg/L	27	2023-02-03 00:22:35		0.002438
	B7-8	0.6	14.4	4.232	14.37	10.14	2.701	mg/L	28	2023-02-03 00:35:17		0.004232
	B8-9	0.8	14.2	4.628	17.53	12.9	0.6632	mg/L	29	2023-02-03 00:47:43		0.004628
	B9-10	0.8	14.2	4.637	17.85	13.21	0.6105	mg/L	30	2023-02-03 01:00:21		0.004637
	B10-11	0.8	14.2	4.789	17.75	12.96	0.9053	mg/L	31	2023-02-03 01:15:36		0.004789
	B11-12	0.9	14.1	5.345	19.72	14.38	0.7278	mg/L	32	2023-02-03 01:33:01		0.005345

### Sheet: NA, Mg, K
			Concentration in supplied samples (mg/L)				Concentration in original fluid (mM)
	Label	Dilution factor	Na	Mg	K	Ca	Na	Mg	K	Ca
lake samples replicates	lake1a	16.6667	2275.6	104.81	56.371	1.607	1649.7	71.8714	24.0298	0.668247
	lake1b	16.6667	2278.91	105.596	56.621	1.658	1652.1	72.4103	24.1364	0.689454
	lake1c	16.6667	2393.19	110.572	59.313	1.752	1734.95	75.8225	25.2839	0.728543
Microbialite A - samples at increasing depth	A0-0.5 *	60	698.64	31.627	16.413	0.598	1823.33	78.0753	25.1875	0.89521	* Labelled as A0.5-1 in the supplied sample list, but sample tube was labelled as A0-0.5
	A1-2	18.75	2146.98	96.687	54.358	1.403	1751.02	74.5888	26.0681	0.656344
	A2-3	18.75	2170.39	97.342	54.414	1.414	1770.11	75.0941	26.095	0.66149
	A3-4	21.4286	1553.06	69.07	39.294	0.998	1447.58	60.8958	21.536	0.533576
	A4-5	150	260.31	11.693	5.797	0.324	1698.41	72.1642	22.2403	1.21257
	A5-6	18.75	1999.46	90.778	50.718	1.179	1630.7	70.0303	24.3225	0.551553
	A6-7	30	1299.9	58.545	32.575	0.877	1696.26	72.2629	24.9949	0.656437
	A7-8	50	756.36	34.536	18.411	0.6	1644.98	71.0471	23.5447	0.748503
	A8-9	50	794.34	36.223	19.028	0.59	1727.58	74.5176	24.3337	0.736028
	A9-10	18.75	2003.4	92.673	50.48	1.188	1633.92	71.4922	24.2084	0.555763
	A10-11	18.75	2036.52	93.223	51.102	1.107	1660.93	71.9165	24.5067	0.517871
Microbialite B - samples at increasing depth	B0-1	75	582.64	26.435	14.002	0.512	1900.74	81.5727	26.8594	0.958084
	B1-2	25	1649.9	74.949	40.732	1.209	1794.15	77.0922	26.0448	0.754117
	B2-3	50	850.55	38.979	20.728	0.746	1849.83	80.1872	26.5077	0.930639
	B3-4	50	803.17	36.466	19.308	0.709	1746.78	75.0175	24.6918	0.884481
	B4-5	150	170.32	7.778	3.232	0.379	1111.27	48.0025	12.3996	1.41841
	B5-6	50	794.12	35.967	19.419	0.599	1727.1	73.9909	24.8338	0.747255
	B6-7	50	790.77	35.951	19.44	0.63	1719.81	73.958	24.8606	0.785928
	B7-8	50	750.86	34.007	18.349	0.538	1633.01	69.9589	23.4654	0.671158
	B8-9	21.4286	1467.7	67.098	37.177	1.05	1368.02	59.1571	20.3757	0.561377
	B9-10	25	1521.4	69.246	38.313	0.937	1654.41	71.2261	24.4981	0.584456
	B10-11	25	1522.57	70.536	39.167	0.972	1655.69	72.553	25.0441	0.606287
	B11-12	16.6667	2236.14	102.508	56.802	1.46	1621.1	70.2928	24.2135	0.607119

### Sheet: SO4
		sample fluid (ml)	milliQ (ml)	Dilution factor of supplied sample	Further dilution factor for analysed sample	Concentration in analysed solution (mg/L)	Concentration in supplied sample (mg/L)	Concentration in original fluid (mg/L)	Concentration in original fluid (mM)
lake samples replicates	lake1A	0.9	14.1	16.6667	10	12.535	125.35	2089.17	21.7486
	lake1B	0.9	14.1	16.6667	10	12.616	126.16	2102.67	21.8891
	lake1C	0.9	14.1	16.6667	10	13.256	132.56	2209.33	22.9995
Microbialite A - samples at increasing depth	A0-0.5 *	0.25	14.75	60	10	3.722	37.22	2233.2	23.248
	A1-2	0.8	14.2	18.75	10	11.498	114.98	2155.88	22.443
	A2-3	0.8	14.2	18.75	10	11.467	114.67	2150.06	22.3825
	A3-4	0.7	14.3	21.4286	10	8.109	81.09	1737.64	18.0891
	A4-5	0.1	14.9	150	10	1.356	13.56	2034	21.1743
	A5-6	0.8	14.2	18.75	10	10.714	107.14	2008.88	20.9127
	A6-7	0.5	14.5	30	10	6.993	69.93	2097.9	21.8395
	A7-8	0.3	14.7	50	10	4.124	41.24	2062	21.4658
	A8-9	0.3	14.7	50	10	4.355	43.55	2177.5	22.6681
	A9-10	0.8	14.2	18.75	10	11.065	110.65	2074.69	21.5978
	A10-11	0.8	14.2	18.75	10	11.196	111.96	2099.25	21.8535
Microbialite B - samples at increasing depth	B0-1	0.2	14.8	75	10	3.136	31.36	2352	24.4847
	B1-2	0.6	14.4	25	10	9.025	90.25	2256.25	23.4879
	B2-3	0.3	14.7	50	10	4.633	46.33	2316.5	24.1151
	B3-4	0.3	14.7	50	10	4.346	43.46	2173	22.6213
	B4-5	0.1	14.9	150	10	0.891	8.91	1336.5	13.9132
	B5-6	0.3	14.7	50	10	4.257	42.57	2128.5	22.158
	B6-7	0.3	14.7	50	10	4.287	42.87	2143.5	22.3142
	B7-8	0.3	14.7	50	10	4.073	40.73	2036.5	21.2003
	B8-9	0.7	14.3	21.4286	10	7.979	79.79	1709.79	17.7991
	B9-10	0.6	14.4	25	10	8.258	82.58	2064.5	21.4918
	B10-11	0.6	14.4	25	10	8.318	83.18	2079.5	21.6479
	B11-12	0.9	14.1	16.6667	10	12.244	122.44	2040.67	21.2437

### Sheet: Cl-
		sample fluid (ml)	milliQ (ml)	Dilution factor of supplied sample	Further dilution factor for analysed sample	Concentration in analysed solution (mg/L)	Concentration in supplied sample (mg/L)	Concentration in original fluid (mg/L)	Concentration in original fluid (mM)
lake samples replicates	lake1A	0.9	14.1	16.6667	100	37.026	3702.6	61710	1740.76
	lake1B	0.9	14.1	16.6667	100	37.4	3740	62333.3	1758.35
	lake1C	0.9	14.1	16.6667	100	39.293	3929.3	65488.3	1847.34
Microbialite A - samples at increasing depth	A0.5-1	0.25	14.75	60	10	112.977	1129.77	67786.2	1912.16
	A1-2	0.8	14.2	18.75	100	34.941	3494.1	65514.4	1848.08
	A2-3	0.8	14.2	18.75	100	35.078	3507.8	65771.2	1855.32
	A3-4	0.7	14.3	21.4286	100	24.776	2477.6	53091.4	1497.64
	A4-5	0.1	14.9	150	10	41.957	419.57	62935.5	1775.33
	A5-6	0.8	14.2	18.75	100	32.67	3267	61256.2	1727.96
	A6-7	0.5	14.5	30	100	20.644	2064.4	61932	1747.02
	A7-8	0.3	14.7	50	10	123.72	1237.2	61860	1744.99
	A8-9	0.3	14.7	50	100	12.625	1262.5	63125	1780.68
	A9-10	0.8	14.2	18.75	100	32.693	3269.3	61299.4	1729.18
	A10-11	0.8	14.2	18.75	100	33.017	3301.7	61906.9	1746.32
Microbialite B - samples at increasing depth	B0-1	0.2	14.8	75	10	94.676	946.76	71007	2003.02
	B1-2	0.6	14.4	25	100	26.721	2672.1	66802.5	1884.41
	B2-3	0.3	14.7	50	100	13.417	1341.7	67085	1892.38
	B3-4	0.3	14.7	50	100	12.699	1269.9	63495	1791.11
	B4-5	0.1	14.9	150	10	26.761	267.61	40141.5	1132.34
	B5-6	0.3	14.7	50	100	12.569	1256.9	62845	1772.78
	B6-7	0.3	14.7	50	100	12.555	1255.5	62775	1770.8
	B7-8	0.3	14.7	50	100	12.021	1202.1	60105	1695.49
	B8-9	0.7	14.3	21.4286	100	23.516	2351.6	50391.4	1421.48
	B9-10	0.6	14.4	25	100	24.259	2425.9	60647.5	1710.79
	B10-11	0.6	14.4	25	100	24.34	2434	60850	1716.5
	B11-12	0.9	14.1	16.6667	100	36.283	3628.3	60471.7	1705.83

### Sheet: NO3
sample	mg/L
lake water	0.008
sediment1	0.022
sediment2	0.02
sediment3	0.019
