## Supplementary material for "Chemosynthesis enhances carbon fixation and nutrient cycling in an active microbialite ecosystem": Supp. Data 5

### Sheet: ptA
fasta	MAG	scaffold	gene_position	start_position	end_position	strandedness	rank	kegg_id	kegg_hit	kegg_RBH	kegg_identity	kegg_bitScore	kegg_eVal
bin.104	BIALITE_bin223	S2Ck127_10373969_flag_0_multi_9.1945_len_12363	4	2853	3758	-1	C	K00625	gjf:M493_17865 eutD; phosphotransacetylase	FALSE	0.442	242	2.18e-68
bin.109	BIALITE_bin231	S2Ck127_9885886_flag_1_multi_5.0000_len_3704	4	1427	2431	1	C	K00625	vai:BU251_02100 phosphate acetyltransferase	FALSE	0.537	331	1.33e-98
bin.1110	BIALITE_bin242	S2Ck127_11649353_flag_1_multi_4.4934_len_11493	10	7937	8887	-1	C	K00625	kme:H0A61_02219 pta_1; Phosphate acetyltransferase	FALSE	0.489	295	1.62e-86
bin.112	BIALITE_bin234	S2Ck127_16472258_flag_0_multi_6.7452_len_24601	14	14612	15535	-1	C	K00625	vhl:BME96_17030 phosphate acetyltransferase	FALSE	0.42	221	6.02e-61
bin.1144_sub	BIALITE_bin254	S2Ck127_14003336_flag_1_multi_4.3547_len_5227	2	1246	2247	-1	A	K00625	pbu:L21SP3_00678 pta_1; Phosphate acetyltransferase	TRUE	0.675	449	3.55e-139
bin.126	BIALITE_bin272	S2Ck127_749179_flag_1_multi_5.1492_len_7217	3	3413	4471	1	A	K00625	vbh:CMV30_13880 phosphate acetyltransferase	TRUE	0.596	397	6.33e-121
bin.127	BIALITE_bin246	S2Ck127_12284107_flag_0_multi_7.9554_len_9051	7	7862	8749	-1	C	K00625	bha:BH3823 pta; phosphotransacetylase	FALSE	0.422	243	6.75e-69
bin.128	BIALITE_bin255	S4Ck127_10736944_flag_0_multi_5.9840_len_4512	4	2008	3060	1	C	K00625	toc:Toce_1047 phosphotransacetylase	FALSE	0.433	252	5.59e-71
bin.128	BIALITE_bin255	S4Ck127_2387652_flag_0_multi_5.6039_len_3745	1	1	246	1	C	K00625	lua:D4A81_02635 pta; phosphate acetyltransferase	FALSE	0.608	98	2.35e-22
bin.128	BIALITE_bin255	S4Ck127_3904829_flag_1_multi_6.9154_len_17099	18	16052	17026	1	C	K00625	tex:Teth514_1732 phosphate acetyltransferase	FALSE	0.406	220	2.86e-60
bin.141	BIALITE_bin260	S2Ck127_4813693_flag_1_multi_5.0000_len_3000	1	3	749	-1	C	K00625	mbas:ALGA_3607 phosphate acetyltransferase	FALSE	0.6	292	1.58e-86
bin.160_sub	BIALITE_bin289	S2Ck127_10600489_flag_1_multi_5.1225_len_17378	12	11089	12093	-1	A	K00625	ock:EXM22_08055 pta; phosphate acetyltransferase	TRUE	0.68	447	1.3e-138
bin.167_sub	BIALITE_bin256	S2Ck127_12158163_flag_0_multi_6.9908_len_14638	11	9502	10893	-1	A	K00625	paur:FGL86_08600 bifunctional enoyl-CoA hydratase/phosphate acetyltransferase	TRUE	0.767	708	1.34e-226
bin.180	BIALITE_bin301	S2Ck127_12927007_flag_1_multi_6.0000_len_15085	6	4289	5395	1	A	K00625	ssm:Spirs_1512 phosphate acetyltransferase	TRUE	0.572	406	9.04e-124
bin.222	BIALITE_bin285	S2Ck127_9025018_flag_0_multi_5.9896_len_4944	2	1364	2392	-1	A	K00625	vba:IMCC26134_06720 phosphate acetyltransferase	TRUE	0.659	448	9.89e-139
bin.243_sub	BIALITE_bin315	S2Ck127_10663380_flag_0_multi_5.0000_len_13647	1	87	1058	1	A	K00625	rom:EI983_01740 phosphate acetyltransferase	TRUE	0.703	428	2.13e-132
bin.365_sub	BIALITE_bin323	S2Ck127_5061908_flag_1_multi_5.0000_len_4043	4	2233	3228	-1	A	K00625	sta:STHERM_c08690 phosphate acetyltransferase	TRUE	0.668	438	1.59e-135
bin.398	BIALITE_bin291	S2Ck127_6245470_flag_1_multi_4.6454_len_6951	3	2934	4004	1	A	K00625	caa:Caka_1049 phosphate acetyl/butaryl transferase	TRUE	0.775	564	1.19e-178
bin.785	BIALITE_bin296	S2Ck127_13776238_flag_1_multi_5.6033_len_6847	1	1	252	1	C	K00625	leq:BCB68_04075 phosphate acetyltransferase	FALSE	0.713	122	1.04e-30
bin.785	BIALITE_bin296	S2Ck127_14686610_flag_1_multi_4.8490_len_10707	1	202	1098	-1	C	K00625	lji:ELX58_06725 pta; phosphate acetyltransferase	FALSE	0.475	262	2.21e-75
bin.832	BIALITE_bin312	S2Ck127_11848625_flag_1_multi_6.0000_len_6861	1	2	826	-1	C	K00625	caby:Cabys_20 phosphate acetyltransferase	FALSE	0.437	211	3.16e-58
S1C10863	BIALITE_bin11	S1Ck127_2608033_flag_1_multi_7.0000_len_7487	9	7263	7487	-1	C	K00625	caa:Caka_1049 phosphate acetyl/butaryl transferase	FALSE	0.707	92	1.42e-20
S1C11481	BIALITE_bin20	S1Ck127_5802580_flag_0_multi_16.9944_len_57668	36	39089	40228	1	A	K00625	caa:Caka_1049 phosphate acetyl/butaryl transferase	TRUE	0.779	565	1.78e-178
S1C20017_sub	BIALITE_bin1	S1Ck127_3678178_flag_0_multi_20.3227_len_41895	6	6233	7633	-1	A	K00625	tti:THITH_07745 bifunctional enoyl-CoA hydratase/phosphate acetyltransferase	TRUE	0.812	776	6.45e-250
S1C20622	BIALITE_bin57	S1Ck127_426186_flag_0_multi_20.9991_len_231522	35	46025	46453	1	C	K00625	hdh:G5B40_01405 bifunctional enoyl-CoA hydratase/phosphate acetyltransferase	FALSE	0.485	121	3.89e-29
S1C25369	BIALITE_bin26	S1Ck127_4535116_flag_0_multi_37.9950_len_73794	54	61663	62673	-1	A	K00625	ppnm:LV28_17930 phosphate acetyltransferase	TRUE	0.579	370	4.49e-112
S1C3487	BIALITE_bin22	S1Ck127_3326694_flag_0_multi_27.9984_len_33504	12	10706	11875	1	A	K00625	rufi:K0V07_00810 phosphate acetyltransferase	TRUE	0.59	391	2.41e-118
S1C3672	BIALITE_bin15	S1Ck127_4557652_flag_0_multi_147.5450_len_3358	3	1053	2468	1	A	K00625	dex:HWD60_12485 bifunctional enoyl-CoA hydratase/phosphate acetyltransferase	TRUE	0.627	556	9.94e-174
S1C4120	BIALITE_bin12	S1Ck127_2719188_flag_0_multi_14.9588_len_78546	56	74592	75593	-1	A	K00625	mbas:ALGA_3607 phosphate acetyltransferase	TRUE	0.709	474	4.62e-148
S1C4478_sub	BIALITE_bin5	S1Ck127_4948554_flag_0_multi_19.1359_len_81111	65	65471	66901	-1	A	K00625	lwa:SAMEA4504053_3225 pta_3; bifunctional enoyl-CoA hydratase/phosphate acetyltransferase	TRUE	0.643	588	1.09e-184
S1C4840	BIALITE_bin39	S1Ck127_930159_flag_0_multi_15.9909_len_33157	10	8936	9931	1	A	K00625	slr:L21SP2_1127 Phosphate acetyltransferase	TRUE	0.884	610	2.72e-195
S1C4871	BIALITE_bin2	S1Ck127_4945583_flag_0_multi_23.0000_len_25503	24	20767	21768	-1	A	K00625	deu:DBW_2732 phosphate acetyltransferase	TRUE	0.773	526	4.11e-166
S1C6947	BIALITE_bin9	S1Ck127_5788109_flag_0_multi_31.9247_len_18548	10	8536	9471	-1	A	K00625	ppan:ESD82_03145 bifunctional enoyl-CoA hydratase/phosphate acetyltransferase	TRUE	0.715	445	3.11e-138
S1C7945	BIALITE_bin59	S1Ck127_4723244_flag_0_multi_61.5846_len_54368	17	17070	18494	1	A	K00625	sufl:FIL70_04280 bifunctional enoyl-CoA hydratase/phosphate acetyltransferase	TRUE	0.589	533	9.22e-166
S1C8233	BIALITE_bin27	S1Ck127_1862473_flag_0_multi_19.8772_len_52364	39	40713	41705	-1	A	K00625	sta:STHERM_c08690 phosphate acetyltransferase	TRUE	0.666	437	3.92e-135
S2C10547	BIALITE_bin50	S2Ck127_17690640_flag_0_multi_23.9985_len_157568	79	87716	88708	-1	C	K00625	gba:J421_3456 phosphate acetyl/butaryl transferase	FALSE	0.522	325	2.34e-96
S2C11995	BIALITE_bin74	S2Ck127_12651409_flag_0_multi_34.9599_len_14539	9	10614	11591	-1	C	K00625	cpau:EHF44_02580 phosphate acetyltransferase	FALSE	0.564	331	1.25e-98
S2C12252	BIALITE_bin40	S2Ck127_8238929_flag_1_multi_5.9173_len_4189	2	724	1737	1	C	K00625	prd:F7984_18280 pta; phosphate acetyltransferase	FALSE	0.525	307	3.1e-90
S2C12783	BIALITE_bin76	S2Ck127_9387756_flag_0_multi_12.0000_len_53932	50	41409	42410	1	A	K00625	ock:EXM22_08055 pta; phosphate acetyltransferase	TRUE	0.679	446	2.34e-138
S2C14083	BIALITE_bin52	S2Ck127_2409548_flag_0_multi_9.9934_len_27332	15	15694	16707	-1	A	K00625	scd:Spica_1147 phosphate acetyltransferase	TRUE	0.631	413	8.39e-127
S2C14848	BIALITE_bin72	S2Ck127_11591213_flag_0_multi_16.9239_len_12846	7	7312	8313	-1	A	K00625	deu:DBW_2732 phosphate acetyltransferase	TRUE	0.743	501	2.33e-157
S2C15995	BIALITE_bin64	S2Ck127_13433093_flag_0_multi_9.2735_len_11893	5	2263	3255	1	A	K00625	ssm:Spirs_1512 phosphate acetyltransferase	TRUE	0.662	434	2.59e-134
S2C16021	BIALITE_bin56	S2Ck127_93500_flag_1_multi_10.0000_len_72842	47	49276	50268	1	C	K00625	gba:J421_3456 phosphate acetyl/butaryl transferase	FALSE	0.512	316	1.71e-93
S2C20739	BIALITE_bin58	S2Ck127_8111650_flag_0_multi_15.9996_len_338979	228	212417	213373	1	A	K00625	mbj:KQ51_00379 pta_1; Phosphate acetyltransferase	TRUE	0.662	421	4.94e-130
S2C21357	BIALITE_bin93	S2Ck127_6384635_flag_0_multi_31.8390_len_8806	8	5758	6846	-1	A	K00625	pcay:FRD00_05715 phosphate acetyltransferase	TRUE	0.556	377	6.4e-114
S2C22066	BIALITE_bin79	S2Ck127_12217563_flag_0_multi_14.5264_len_64005	39	44525	45928	-1	A	K00625	hhc:M911_07305 bifunctional enoyl-CoA hydratase/phosphate acetyltransferase	TRUE	0.457	374	5.08e-111
S2C22066	BIALITE_bin79	S2Ck127_7928171_flag_0_multi_12.9578_len_19744	2	989	1924	-1	A	K00625	rom:EI983_01740 phosphate acetyltransferase	TRUE	0.667	402	2.48e-123
S2C22835	BIALITE_bin89	S2Ck127_14137494_flag_0_multi_20.0000_len_37070	19	28227	29222	-1	A	K00625	ssm:Spirs_1512 phosphate acetyltransferase	TRUE	0.71	473	7.93e-148
S2C22895	BIALITE_bin68	S2Ck127_3869833_flag_0_multi_107.4253_len_27300	7	5944	6927	1	C	K00625	caby:Cabys_20 phosphate acetyltransferase	FALSE	0.496	301	4.29e-88
S2C23917	BIALITE_bin94	S2Ck127_5445672_flag_0_multi_14.9969_len_95673	56	65492	66487	-1	A	K00625	stq:Spith_1303 phosphate acetyltransferase	TRUE	0.622	402	4.32e-123
S2C26777	BIALITE_bin66	S2Ck127_4494532_flag_0_multi_15.9962_len_78536	53	44519	45433	-1	C	K00625	has:Halsa_1556 phosphate acetyltransferase	FALSE	0.444	259	4.71e-74
S2C3179	BIALITE_bin101	S2Ck127_7958564_flag_0_multi_8.1334_len_41195	10	14239	14469	-1	C	K00625	lsh:CAB17_17110 bifunctional enoyl-CoA hydratase/phosphate acetyltransferase	FALSE	0.68	79	7.61e-16
S2C3187	BIALITE_bin134	S2Ck127_11695965_flag_0_multi_39.0442_len_70666	40	45801	46784	-1	C	K00625	csep:CP523_00865 phosphate acetyltransferase	FALSE	0.455	267	1.61e-76
S2C3191	BIALITE_bin111	S2Ck127_11717790_flag_0_multi_159.7286_len_16147	5	4805	5788	1	A	K00625	mro:MROS_2846 phosphate acetyltransferase	TRUE	0.737	489	2.25e-153
S2C3498	BIALITE_bin98	S2Ck127_3206339_flag_0_multi_13.3292_len_30262	23	23999	25039	-1	A	K00625	mbas:ALGA_3607 phosphate acetyltransferase	TRUE	0.705	471	7.44e-147
S2C3777	BIALITE_bin112	S2Ck127_4327636_flag_0_multi_17.9975_len_66868	36	45620	46627	1	A	K00625	blq:L21SP5_02909 pta_1; Phosphate acetyltransferase	TRUE	0.695	466	2.74e-145
S2C3994	BIALITE_bin82	S2Ck127_13958881_flag_0_multi_10.1486_len_9231	3	3656	4597	1	A	K00625	rom:EI983_01740 phosphate acetyltransferase	TRUE	0.737	456	2.69e-142
S2C4098_sub	BIALITE_bin95	S2Ck127_8605849_flag_0_multi_7.3451_len_19571	10	8983	9981	-1	A	K00625	ock:EXM22_08055 pta; phosphate acetyltransferase	TRUE	0.631	409	1.57e-125
S2C41679	BIALITE_bin84	S2Ck127_4874938_flag_1_multi_9.1703_len_51435	20	17536	18543	-1	C	K00625	kme:H0A61_02219 pta_1; Phosphate acetyltransferase	FALSE	0.488	296	1.86e-86
S2C4430	BIALITE_bin106	S2Ck127_17027041_flag_0_multi_15.9823_len_17075	10	10048	11064	1	A	K00625	vbc:C5Q97_11665 pta; phosphate acetyltransferase	TRUE	0.575	371	3.57e-112
S2C4506_sub	BIALITE_bin90	S2Ck127_16417280_flag_1_multi_25.7932_len_4006	2	740	2137	-1	A	K00625	buu:WS70_27290 enoyl-CoA hydratase	TRUE	0.45	371	4.2e-110
S2C46628	BIALITE_bin92	S2Ck127_10164852_flag_1_multi_7.0000_len_8289	1	1	675	1	C	K00625	bwh:A9C19_00350 phosphate acetyltransferase	FALSE	0.498	206	2.55e-57
S2C5492	BIALITE_bin110	S2Ck127_800085_flag_0_multi_24.6305_len_32083	10	6873	7814	-1	C	K00625	vai:BU251_02100 phosphate acetyltransferase	FALSE	0.565	329	2.67e-98
S2C54923	BIALITE_bin131	S2Ck127_15998212_flag_0_multi_14.8990_len_200308	8	7453	8871	-1	A	K00625	ebs:ECTOBSL9_2665 bifunctional enoyl-CoA hydratase/phosphate acetyltransferase	TRUE	0.655	589	3.56e-185
S2C5665	BIALITE_bin151	S2Ck127_16475039_flag_0_multi_46.9968_len_144472	138	138868	139866	-1	A	K00625	sta:STHERM_c08690 phosphate acetyltransferase	TRUE	0.663	434	3.87e-134
S2C5954	BIALITE_bin108	S2Ck127_643946_flag_0_multi_21.6992_len_21163	13	11387	12424	-1	C	K00625	alus:STSP2_01704 pta_1; Phosphate acetyltransferase	FALSE	0.509	308	2.28e-90
S2C6226	BIALITE_bin123	S2Ck127_11637016_flag_0_multi_7.5478_len_8009	3	1982	3025	1	A	K00625	caa:Caka_1049 phosphate acetyl/butaryl transferase	TRUE	0.565	372	2.78e-112
S2C6418	BIALITE_bin117	S2Ck127_1295_flag_0_multi_69.5322_len_49052	29	25297	26292	-1	C	K00625	gph:GEMMAAP_09795 hypothetical protein	FALSE	0.522	323	6.27e-96
S2C73970	BIALITE_bin124	S2Ck127_15253072_flag_0_multi_9.9949_len_35701	16	14417	15427	-1	C	K00625	vai:BU251_02100 phosphate acetyltransferase	FALSE	0.521	325	2.19e-96
S2C7516_sub	BIALITE_bin137	S2Ck127_13976644_flag_0_multi_7.6432_len_25578	23	23061	24056	-1	A	K00625	mbas:ALGA_3607 phosphate acetyltransferase	TRUE	0.676	444	1.04e-137
S2C7647	BIALITE_bin147	S2Ck127_10967207_flag_0_multi_17.2440_len_68949	56	56133	57125	1	A	K00625	hor:Hore_10200 phosphate acetyltransferase	TRUE	0.61	393	5.73e-120
S2C7873	BIALITE_bin153	S2Ck127_12290598_flag_0_multi_21.4648_len_86733	73	76980	77981	-1	A	K00625	mbas:ALGA_3607 phosphate acetyltransferase	TRUE	0.713	475	3.37e-148
S2C8450	BIALITE_bin142	S2Ck127_10444204_flag_1_multi_20.9880_len_33416	13	9091	10047	1	C	K00625	cbaa:SRAA_2354 phosphotransacetylase	FALSE	0.572	340	6.8e-102
S2C9037	BIALITE_bin139	S2Ck127_149678_flag_1_multi_10.8793_len_69954	36	40750	41757	1	C	K00625	ssm:Spirs_1512 phosphate acetyltransferase	FALSE	0.562	356	4.83e-107
S2C9470	BIALITE_bin130	S2Ck127_4414664_flag_1_multi_9.4441_len_49152	4	1913	2881	-1	A	K00625	nax:HC341_17110 bifunctional enoyl-CoA hydratase/phosphate acetyltransferase	TRUE	0.792	497	2.41e-156
S2C98191	BIALITE_bin145	S2Ck127_17658938_flag_0_multi_32.0000_len_157501	94	96001	97044	1	C	K00625	acit:HPK19_17265 pta; phosphate acetyltransferase	FALSE	0.528	306	8.64e-90
S4C11922	BIALITE_bin146	S4Ck127_11816789_flag_1_multi_6.0000_len_10183	5	3716	4714	1	A	K00625	cthd:CDO33_05635 phosphate acetyltransferase	TRUE	0.635	415	1.4e-127
S4C12355	BIALITE_bin156	S4Ck127_9735485_flag_0_multi_319.7294_len_4125	1	404	1414	-1	A	K00625	vbc:C5Q97_11665 pta; phosphate acetyltransferase	TRUE	0.58	358	1.05e-107
S4C13636	BIALITE_bin173	S4Ck127_12323051_flag_0_multi_12.9963_len_65710	3	2083	3075	-1	A	K00625	kme:H0A61_02219 pta_1; Phosphate acetyltransferase	TRUE	0.602	379	3.45e-115
S4C16107	BIALITE_bin176	S4Ck127_10690669_flag_0_multi_25.9963_len_68045	10	11093	12142	1	A	K00625	buy:D8S85_03400 pta; phosphate acetyltransferase	TRUE	0.648	423	3.96e-130
S4C3057	BIALITE_bin170	S4Ck127_8345112_flag_1_multi_6.7882_len_37293	21	21467	22462	-1	A	K00625	ock:EXM22_08055 pta; phosphate acetyltransferase	TRUE	0.679	447	1.57e-138
S4C3551	BIALITE_bin216	S4Ck127_7703516_flag_0_multi_9.4121_len_7072	7	4329	5765	1	A	K00625	hvn:EI420_10640 bifunctional enoyl-CoA hydratase/phosphate acetyltransferase	TRUE	0.822	793	1.47e-255
S4C3764	BIALITE_bin208	S4Ck127_9122373_flag_0_multi_24.0079_len_12563	7	6668	8059	1	A	K00625	paur:FGL86_08600 bifunctional enoyl-CoA hydratase/phosphate acetyltransferase	TRUE	0.746	690	2.59e-220
S4C4420	BIALITE_bin186	S4Ck127_5613930_flag_0_multi_19.9933_len_28306	10	10619	11617	1	C	K00625	hor:Hore_10200 phosphate acetyltransferase	FALSE	0.509	308	1.85e-90
S4C4898	BIALITE_bin200	S4Ck127_8544705_flag_1_multi_15.0000_len_75666	37	52810	53805	1	A	K00625	tfr:BR63_06290 phosphate acetyltransferase	TRUE	0.585	372	1.03e-112
S4C5106_sub	BIALITE_bin190	S4Ck127_5756039_flag_1_multi_10.5177_len_35948	34	28380	29375	-1	C	K00625	gau:GAU_1886 pta; phosphate acetyltransferase	FALSE	0.518	319	2.71e-94
S4C5614	BIALITE_bin220	S4Ck127_7437618_flag_0_multi_44.0000_len_18942	13	15249	16262	1	A	K00625	cmai:BFX80_04540 phosphate acetyltransferase	TRUE	0.566	362	3.44e-109
S4C5873_sub	BIALITE_bin233	S4Ck127_11011046_flag_0_multi_5.9928_len_7038	1	66	1019	-1	A	K00625	caby:Cabys_20 phosphate acetyltransferase	TRUE	0.564	353	2.79e-106
S4C5886	BIALITE_bin226	S4Ck127_10688873_flag_0_multi_9.9964_len_25073	17	15211	16206	-1	A	K00625	stq:Spith_1303 phosphate acetyltransferase	TRUE	0.681	448	6.09e-139
S4C6035	BIALITE_bin204	S4Ck127_5909904_flag_0_multi_26.9962_len_70596	52	51622	52623	1	C	K00625	gba:J421_3456 phosphate acetyl/butaryl transferase	FALSE	0.452	271	6.46e-78
S4C64241	BIALITE_bin213	S4Ck127_8641996_flag_0_multi_11.9991_len_118614	52	63859	64881	1	C	K00625	gem:GM21_1947 phosphate acetyltransferase	FALSE	0.488	301	5.27e-88
S4C6588	BIALITE_bin247	S4Ck127_7190951_flag_0_multi_10.7214_len_8117	3	1233	2174	-1	A	K00625	rom:EI983_01740 phosphate acetyltransferase	TRUE	0.743	462	2.39e-144
S4C6636	BIALITE_bin232	S4Ck127_9672435_flag_0_multi_39.0322_len_12323	10	9385	10320	-1	A	K00625	oat:OAN307_c06230 pta; phosphate acetyltransferase Pta	TRUE	0.638	382	1.23e-116
S4C6902	BIALITE_bin211	S4Ck127_10133633_flag_0_multi_9.0000_len_5598	2	503	1912	1	A	K00625	tom:BWR18_19550 enoyl-CoA hydratase	TRUE	0.745	686	7.87e-219
S4C7688	BIALITE_bin218	S4Ck127_10056966_flag_0_multi_8.3453_len_3292	1	1	948	-1	A	K00625	ssm:Spirs_1512 phosphate acetyltransferase	TRUE	0.653	409	5.46e-126
S4C8086	BIALITE_bin222	S4Ck127_5593776_flag_0_multi_12.0000_len_18948	4	3266	4267	-1	A	K00625	mbas:ALGA_3607 phosphate acetyltransferase	TRUE	0.713	478	2.72e-149
S4C9326	BIALITE_bin263	S4Ck127_157091_flag_0_multi_27.9933_len_40178	26	29179	30174	1	A	K00625	stq:Spith_1303 phosphate acetyltransferase	TRUE	0.662	433	6.95e-134
S4C9682	BIALITE_bin241	S4Ck127_8320755_flag_0_multi_11.9983_len_148670	16	17054	18061	1	C	K00625	gek:kuro4_15510 eutD; phosphotransacetylase	FALSE	0.524	323	1.38e-95
S4C9698_sub	BIALITE_bin238	S4Ck127_290406_flag_0_multi_26.9935_len_48019	20	22878	23855	1	C	K00625	cprv:CYPRO_1593 phosphate acetyltransferase	FALSE	0.518	315	4.9e-93

### Sheet: pfID
fasta	MAG	scaffold	gene_position	start_position	end_position	strandedness	rank	kegg_id	kegg_hit	kegg_RBH	kegg_identity	kegg_bitScore	kegg_eVal
bin.1007	BIALITE_bin237	S2Ck127_4827299_flag_0_multi_3.8555_len_2736	1	2	295	-1	C	K00656	pta:HPL003_24225 formate acetyltransferase 1 (pyruvate formate-lyase 1)	FALSE	0.726	146	6.12e-39
bin.398	BIALITE_bin291	S2Ck127_5727380_flag_0_multi_5.8127_len_8765	4	3031	5304	-1	A	K00656	caa:Caka_2091 formate acetyltransferase	TRUE	0.817	1271	0
bin.398	BIALITE_bin291	S2Ck127_12921808_flag_0_multi_5.2457_len_6960	1	2	316	-1	C	K00656	caa:Caka_2091 formate acetyltransferase	FALSE	0.753	136	4.37e-35
bin.748	BIALITE_bin329	S4Ck127_10239191_flag_0_multi_6.9746_len_4850	1	3	557	1	C	K00656	oci:FEZ18_02855 pflB; formate C-acetyltransferase	FALSE	0.809	308	2.16e-93
bin.748	BIALITE_bin329	S4Ck127_12520885_flag_1_multi_10.8175_len_6997	8	6306	6995	-1	A	K00656	oci:FEZ18_02855 pflB; formate C-acetyltransferase	TRUE	0.809	383	2.28e-118
bin.947	BIALITE_bin324	S2Ck127_5576923_flag_1_multi_3.8525_len_2582	2	688	2580	1	A	K00656	drs:DEHRE_04685 formate acetyltransferase	TRUE	0.734	913	2.74e-294
S1C11481	BIALITE_bin20	S1Ck127_6069806_flag_0_multi_15.9970_len_50252	24	27965	30244	-1	A	K00656	caa:Caka_2091 formate acetyltransferase	TRUE	0.836	1281	0
S1C6273	BIALITE_bin18	S1Ck127_1901817_flag_1_multi_13.9985_len_168351	121	129115	131385	1	A	K00656	oac:Oscil6304_5338 formate acetyltransferase 1	TRUE	0.706	1050	0
S1C6302	BIALITE_bin62	S1Ck127_1672527_flag_0_multi_349.9718_len_123988	105	103460	105688	-1	A	K00656	hao:PCC7418_0534 formate acetyltransferase	TRUE	0.888	1373	0
S2C4430	BIALITE_bin106	S2Ck127_12424104_flag_1_multi_13.9404_len_7763	2	770	2983	1	A	K00656	vbs:EGM51_00590 pflB; formate C-acetyltransferase	TRUE	0.754	1120	0
S4C3764	BIALITE_bin208	S4Ck127_4334666_flag_0_multi_28.0000_len_44208	25	28556	30838	1	A	K00656	cprv:CYPRO_1135 formate C-acetyltransferase	TRUE	0.775	1188	0
S4C5220	BIALITE_bin245	S4Ck127_2036381_flag_1_multi_25.9976_len_105790	28	34255	36546	-1	A	K00656	caa:Caka_2091 formate acetyltransferase	TRUE	0.8	1212	0

### Sheet: idH
fasta	MAG	scaffold	gene_position	start_position	end_position	strandedness	rank	kegg_id	kegg_hit	kegg_RBH	kegg_identity	kegg_bitScore	kegg_eVal
bin.106	BIALITE_bin250	S4Ck127_4480639_flag_1_multi_6.0000_len_5814	2	1434	3680	1	A	K00031	nmv:NITMOv2_0693 idh; Isocitrate dehydrogenase (NADP(+))	TRUE	0.687	1011	0
bin.126	BIALITE_bin272	S2Ck127_7590807_flag_0_multi_4.9696_len_4178	3	961	1977	1	A	K00030	gbc:GbCGDNIH3_2050 Isocitrate dehydrogenase [NADP]	TRUE	0.617	398	1.36e-121
bin.13	BIALITE_bin268	S2Ck127_767878_flag_0_multi_8.8949_len_12102	6	2901	4337	-1	A	K00031	ctai:NCTC12078_02634 icd_2; Isocitrate dehydrogenase [NADP]	TRUE	0.743	720	2.85e-230
bin.222	BIALITE_bin285	S2Ck127_4919242_flag_1_multi_4.0000_len_10655	5	3973	5214	-1	A	K00031	abac:LuPra_04163 icd_1; Isocitrate dehydrogenase [NADP]	TRUE	0.758	636	2.02e-202
bin.234_sub	BIALITE_bin287	S4Ck127_2930694_flag_0_multi_4.9925_len_6795	4	2470	3279	-1	A	K00031	wma:WM2015_1776 Isocitrate dehydrogenase, NADP-dependent	TRUE	0.836	459	4.01e-144
bin.234_sub	BIALITE_bin287	S4Ck127_2930694_flag_0_multi_4.9925_len_6795	5	3349	3723	-1	C	K00031	wma:WM2015_1776 Isocitrate dehydrogenase, NADP-dependent	FALSE	0.824	213	1.4e-61
bin.234_sub	BIALITE_bin287	S4Ck127_3305565_flag_1_multi_6.0000_len_7232	6	5677	6687	-1	A	K00030	wma:WM2015_2027 Isocitrate dehydrogenase	TRUE	0.742	503	4.03e-158
bin.243_sub	BIALITE_bin315	S2Ck127_17031327_flag_1_multi_6.7087_len_6598	4	2920	4134	-1	A	K00031	rhc:RGUI_3540 Isocitrate dehydrogenase [NADP]	TRUE	0.914	774	1.81e-250
bin.254	BIALITE_bin265	S2Ck127_2239837_flag_1_multi_3.9947_len_5823	5	2334	3776	-1	A	K00031	ctai:NCTC12078_02634 icd_2; Isocitrate dehydrogenase [NADP]	TRUE	0.704	679	5.05e-216
bin.408	BIALITE_bin290	S2Ck127_8706969_flag_1_multi_3.0000_len_2818	1	1	1053	-1	C	K00031	amuc:Pan181_35570 icd_2; Isocitrate dehydrogenase [NADP]	FALSE	0.762	546	1.76e-172
bin.408	BIALITE_bin290	S2Ck127_9125976_flag_0_multi_3.7313_len_8716	8	4567	5862	-1	A	K00031	pcor:KS4_25610 icd; Isocitrate dehydrogenase [NADP]	TRUE	0.77	668	3.83e-213
bin.667	BIALITE_bin326	S2Ck127_7080568_flag_0_multi_4.8501_len_3489	2	425	1507	1	A	K00030	sti:Sthe_1662 Isocitrate dehydrogenase (NAD(+))	TRUE	0.766	559	4.53e-177
bin.691	BIALITE_bin317	S2Ck127_4297081_flag_0_multi_4.7504_len_3412	2	626	1951	-1	A	K00031	mym:A176_003374 Isocitrate dehydrogenase	TRUE	0.772	677	2.29e-216
bin.739	BIALITE_bin297	S2Ck127_12833000_flag_1_multi_4.0000_len_2944	3	2158	2943	-1	A	K00031	wma:WM2015_1776 Isocitrate dehydrogenase, NADP-dependent	TRUE	0.84	453	4.29e-142
bin.739	BIALITE_bin297	S2Ck127_7575020_flag_1_multi_4.0000_len_4021	2	235	1731	1	A	K00031	wma:WM2015_260 Isocitrate dehydrogenase	TRUE	0.792	775	7.02e-249
bin.761_sub	BIALITE_bin300	S2Ck127_8728178_flag_1_multi_11.5833_len_9921	8	7607	8611	-1	A	K00030	wma:WM2015_2027 Isocitrate dehydrogenase	TRUE	0.836	578	7.09e-184
bin.761_sub	BIALITE_bin300	S2Ck127_12139010_flag_0_multi_71.6795_len_19218	1	2	166	-1	C	K00030	wma:WM2015_2027 Isocitrate dehydrogenase	FALSE	0.85	99	1.73e-23
bin.878	BIALITE_bin322	S2Ck127_1527333_flag_0_multi_3.4534_len_3069	1	3	206	1	C	K00031	amuc:Pan181_35570 icd_2; Isocitrate dehydrogenase [NADP]	FALSE	0.841	119	4.34e-30
bin.958	BIALITE_bin331	S2Ck127_4727432_flag_1_multi_5.0000_len_7176	3	2648	3898	1	A	K00031	amuc:Pan181_35570 icd_2; Isocitrate dehydrogenase [NADP]	TRUE	0.825	700	1.63e-224
S1C34252	BIALITE_bin35	S1Ck127_991551_flag_1_multi_8.0000_len_26552	9	6131	7345	1	A	K00031	rhc:RGUI_3540 Isocitrate dehydrogenase [NADP]	TRUE	0.929	788	2.15e-255
S1C4147_sub	BIALITE_bin4	S1Ck127_5389015_flag_0_multi_24.9427_len_26700	24	25844	26698	1	C	K00031	wma:WM2015_1776 Isocitrate dehydrogenase, NADP-dependent	FALSE	0.863	512	5.02e-162
S1C4147_sub	BIALITE_bin4	S1Ck127_5965633_flag_0_multi_43.0000_len_92071	18	18842	20095	1	A	K00031	wma:WM2015_1776 Isocitrate dehydrogenase, NADP-dependent	TRUE	0.841	726	1.18e-233
S1C4147_sub	BIALITE_bin4	S1Ck127_3731664_flag_0_multi_49.0000_len_32956	10	9301	10308	-1	A	K00030	wma:WM2015_2027 Isocitrate dehydrogenase	TRUE	0.844	584	4.8e-186
S1C4478_sub	BIALITE_bin5	S1Ck127_208823_flag_0_multi_18.9938_len_144899	32	29957	30964	-1	A	K00030	wma:WM2015_2027 Isocitrate dehydrogenase	TRUE	0.794	544	2.3e-172
S1C4478_sub	BIALITE_bin5	S1Ck127_3092528_flag_0_multi_18.5792_len_45737	42	44265	45518	-1	A	K00031	wma:WM2015_1776 Isocitrate dehydrogenase, NADP-dependent	TRUE	0.888	772	1.17e-249
S1C4840	BIALITE_bin39	S1Ck127_5997030_flag_0_multi_16.0000_len_69314	4	2391	3854	1	A	K00031	slr:L21SP2_0852 Isocitrate dehydrogenase [NADP]	TRUE	0.919	938	1.05e-305
S1C4840	BIALITE_bin39	S1Ck127_3107068_flag_0_multi_16.0000_len_112015	67	85364	87583	-1	A	K00031	slr:L21SP2_2407 Isocitrate dehydrogenase (NADP)	TRUE	0.828	1260	0
S1C5151	BIALITE_bin21	S1Ck127_4727979_flag_0_multi_11.9847_len_8782	10	7833	8780	1	A	K00031	dli:dnl_32920 icd; Isocitrate dehydrogenase	TRUE	0.812	529	2e-167
S1C6947	BIALITE_bin9	S1Ck127_76075_flag_0_multi_25.8998_len_10125	1	1	384	-1	C	K00031	roh:FIU89_16005 icd; Isocitrate dehydrogenase [NADP]	FALSE	0.769	203	4.34e-58
S1C8153	BIALITE_bin44	S1Ck127_2359544_flag_0_multi_15.0000_len_52365	8	4794	6023	1	A	K00031	dmm:dnm_056460 icd; Isocitrate dehydrogenase	TRUE	0.78	643	4.26e-205
S1C8357	BIALITE_bin43	S1Ck127_3713645_flag_0_multi_35.6905_len_121374	15	15855	17000	-1	A	K00030	ttf:THTE_1950 Isocitrate dehydrogenase [NAD]	TRUE	0.732	540	7.94e-170
S2C10353	BIALITE_bin41	S2Ck127_7976137_flag_0_multi_13.8225_len_40521	23	34654	35919	1	A	K00031	vbl:L21SP4_00989 icd; Isocitrate dehydrogenase [NADP]	TRUE	0.776	669	6.93e-214
S2C10547	BIALITE_bin50	S2Ck127_17119829_flag_0_multi_30.2899_len_127419	58	52630	53646	1	A	K00030	met:M446_0777 Isocitrate dehydrogenase (NAD(+))	TRUE	0.625	408	5.22e-125
S2C12970	BIALITE_bin54	S2Ck127_12135736_flag_0_multi_16.7555_len_242570	82	99111	100259	-1	A	K00031	daf:Desaf_2509 Isocitrate dehydrogenase (NADP(+))	TRUE	0.758	582	2.69e-184
S2C17464_sub	BIALITE_bin69	S2Ck127_3794625_flag_0_multi_8.7613_len_9296	1	42	632	1	C	K00031	pspi:PS2015_604 Isocitrate dehydrogenase	FALSE	0.773	311	4.14e-94
S2C17464_sub	BIALITE_bin69	S2Ck127_17589410_flag_0_multi_10.9574_len_44220	35	42924	44219	1	A	K00031	pspi:PS2015_604 Isocitrate dehydrogenase	TRUE	0.823	732	2.71e-235
S2C17551	BIALITE_bin71	S2Ck127_15955632_flag_1_multi_13.9944_len_23173	17	15661	16914	-1	A	K00031	mict:FIU95_09290 icd; Isocitrate dehydrogenase [NADP]	TRUE	0.858	735	8.4e-237
S2C22138	BIALITE_bin80	S2Ck127_9390123_flag_0_multi_28.8525_len_149733	84	106058	107281	-1	A	K00031	dmm:dnm_056460 icd; Isocitrate dehydrogenase	TRUE	0.762	623	5e-198
S2C22895	BIALITE_bin68	S2Ck127_13707973_flag_0_multi_114.0537_len_54989	44	46400	47410	1	A	K00030	wma:WM2015_2027 Isocitrate dehydrogenase	TRUE	0.587	379	4.46e-115
S2C3187	BIALITE_bin134	S2Ck127_2437874_flag_0_multi_38.6581_len_108526	27	44136	45233	1	A	K00030	bvo:Pan97_08720 icd_1; Isocitrate dehydrogenase [NADP]	TRUE	0.841	634	1.1e-202
S2C36581	BIALITE_bin121	S2Ck127_16283749_flag_1_multi_10.0000_len_205728	168	172005	174239	1	A	K00031	plt:Plut_0459 Isocitrate dehydrogenase NADP-dependent, monomeric type	TRUE	0.708	1053	0
S2C3972	BIALITE_bin119	S2Ck127_160752_flag_0_multi_20.5746_len_23141	12	13108	15336	1	A	K00031	rul:UC8_57950 icd; Isocitrate dehydrogenase [NADP]	TRUE	0.718	1058	0
S2C4472	BIALITE_bin100	S2Ck127_12943764_flag_0_multi_26.9967_len_77811	48	52492	53706	1	A	K00031	dal:Dalk_1934 Isocitrate dehydrogenase, NADP-dependent	TRUE	0.711	567	8.18e-179
S2C48843	BIALITE_bin128	S2Ck127_17607982_flag_0_multi_54.9638_len_29959	1	253	1260	-1	A	K00030	wma:WM2015_2027 Isocitrate dehydrogenase	TRUE	0.819	565	2.43e-179
S2C48843	BIALITE_bin128	S2Ck127_1899654_flag_0_multi_54.0000_len_11158	3	1399	2652	1	A	K00031	wma:WM2015_1776 Isocitrate dehydrogenase, NADP-dependent	TRUE	0.912	796	7.23e-258
S2C54923	BIALITE_bin131	S2Ck127_15998212_flag_0_multi_14.8990_len_200308	94	101188	102120	-1	A	K00030	scl:sce5773 icd1; Isocitrate dehydrogenase	TRUE	0.678	418	5.9e-129
S2C54923	BIALITE_bin131	S2Ck127_12993578_flag_0_multi_13.9960_len_32912	29	29276	30295	-1	A	K00030	gai:IMCC3135_33170 icd_3; Isocitrate dehydrogenase [NADP]	TRUE	0.664	452	2.72e-140
S2C5665	BIALITE_bin151	S2Ck127_17777498_flag_0_multi_48.8701_len_50938	19	24200	25636	-1	A	K00031	slr:L21SP2_0852 Isocitrate dehydrogenase [NADP]	TRUE	0.647	611	1.43e-192
S2C5709	BIALITE_bin113	S2Ck127_14762222_flag_1_multi_7.0000_len_19605	19	17913	19172	-1	A	K00031	dal:Dalk_1934 Isocitrate dehydrogenase, NADP-dependent	TRUE	0.714	584	1.54e-184
S2C6226	BIALITE_bin123	S2Ck127_12191122_flag_0_multi_8.9141_len_15079	17	13371	14828	1	A	K00031	pir:VN12_14970 icd; Isocitrate dehydrogenase [NADP]	TRUE	0.718	696	6.14e-222
S2C6640	BIALITE_bin164	S2Ck127_13965214_flag_0_multi_21.7651_len_39781	2	1023	2105	-1	A	K00030	sti:Sthe_1662 Isocitrate dehydrogenase (NAD(+))	TRUE	0.757	555	1.98e-175
S2C7031	BIALITE_bin136	S2Ck127_292766_flag_0_multi_21.6721_len_35590	6	6960	7982	-1	A	K00030	gai:IMCC3135_33170 icd_3; Isocitrate dehydrogenase [NADP]	TRUE	0.652	438	1.72e-135
S2C7215	BIALITE_bin135	S2Ck127_10400085_flag_0_multi_57.2456_len_25959	11	9461	10702	-1	A	K00031	dli:dnl_32920 icd; Isocitrate dehydrogenase	TRUE	0.742	605	6.76e-192
S4C13958_sub	BIALITE_bin155	S4Ck127_12603586_flag_0_multi_45.0000_len_14799	1	1	960	-1	A	K00031	wma:WM2015_1776 Isocitrate dehydrogenase, NADP-dependent	TRUE	0.859	571	7.52e-182
S4C13958_sub	BIALITE_bin155	S4Ck127_6331866_flag_0_multi_90.9811_len_47676	26	21123	22130	-1	A	K00030	wma:WM2015_2027 Isocitrate dehydrogenase	TRUE	0.835	577	1.02e-183
S4C13958_sub	BIALITE_bin155	S4Ck127_3559899_flag_0_multi_79.9086_len_17847	1	2	421	1	C	K00031	wma:WM2015_1776 Isocitrate dehydrogenase, NADP-dependent	FALSE	0.788	226	6.18e-66
S4C14855	BIALITE_bin184	S4Ck127_5750646_flag_1_multi_33.0000_len_20827	7	4806	5813	1	A	K00030	wma:WM2015_2027 Isocitrate dehydrogenase	TRUE	0.848	587	2.82e-187
S4C15972	BIALITE_bin175	S4Ck127_8671932_flag_0_multi_8.9192_len_28539	9	10652	11875	1	A	K00031	amuc:Pan181_35570 icd_2; Isocitrate dehydrogenase [NADP]	TRUE	0.756	623	2.66e-198
S4C3334_sub	BIALITE_bin195	S4Ck127_1660073_flag_0_multi_15.9685_len_5840	4	2005	3228	-1	A	K00031	dmm:dnm_056460 icd; Isocitrate dehydrogenase	TRUE	0.752	607	1.07e-192
S4C3355	BIALITE_bin183	S4Ck127_6228592_flag_0_multi_7.9740_len_10407	6	5046	6062	-1	A	K00030	gai:IMCC3135_33170 icd_3; Isocitrate dehydrogenase [NADP]	TRUE	0.747	521	4.24e-164
S4C3355	BIALITE_bin183	S4Ck127_203258_flag_0_multi_9.9719_len_14031	14	13275	14030	1	A	K00031	wma:WM2015_1776 Isocitrate dehydrogenase, NADP-dependent	TRUE	0.813	423	6.84e-132
S4C37548	BIALITE_bin199	S4Ck127_6864885_flag_0_multi_29.9928_len_44191	19	15831	16850	1	A	K00030	gai:IMCC3135_33170 icd_3; Isocitrate dehydrogenase [NADP]	TRUE	0.712	492	4.25e-154
S4C3786_sub	BIALITE_bin203	S4Ck127_13502664_flag_0_multi_8.9979_len_38797	24	18265	19284	-1	A	K00030	scl:sce5773 icd1; Isocitrate dehydrogenase	TRUE	0.681	459	1.29e-142
S4C4851	BIALITE_bin189	S4Ck127_8125718_flag_0_multi_20.8750_len_26181	1	2	709	-1	C	K00031	wma:WM2015_1776 Isocitrate dehydrogenase, NADP-dependent	FALSE	0.851	418	1.96e-130
S4C4851	BIALITE_bin189	S4Ck127_8717783_flag_0_multi_46.0000_len_38295	13	13371	14636	1	C	K00031	wma:WM2015_1776 Isocitrate dehydrogenase, NADP-dependent	FALSE	0.835	715	9.53e-230
S4C4851	BIALITE_bin189	S4Ck127_14042362_flag_0_multi_49.2968_len_134615	23	25092	26108	1	A	K00030	wma:WM2015_2027 Isocitrate dehydrogenase	TRUE	0.772	521	3.09e-164
S4C4851	BIALITE_bin189	S4Ck127_1516014_flag_0_multi_27.6406_len_28825	14	13559	14812	1	A	K00031	wma:WM2015_1776 Isocitrate dehydrogenase, NADP-dependent	TRUE	0.842	727	6.26e-234
S4C51448	BIALITE_bin212	S4Ck127_8688633_flag_1_multi_23.0000_len_94834	1	2	1042	1	A	K00031	amob:HG15A2_17090 icd_1; Isocitrate dehydrogenase [NADP]	TRUE	0.737	526	1.01e-165
S4C51448	BIALITE_bin212	S4Ck127_7212420_flag_0_multi_23.9743_len_18116	13	17297	18115	1	C	K00031	amob:HG15A2_17090 icd_1; Isocitrate dehydrogenase [NADP]	FALSE	0.827	464	1.44e-145
S4C5220	BIALITE_bin245	S4Ck127_5977582_flag_0_multi_25.9976_len_102254	68	95960	98200	1	A	K00031	rul:UC8_57950 icd; Isocitrate dehydrogenase [NADP]	TRUE	0.736	1089	0
S4C5434	BIALITE_bin217	S4Ck127_2611336_flag_0_multi_18.9921_len_48999	32	30100	31107	1	A	K00030	wma:WM2015_2027 Isocitrate dehydrogenase	TRUE	0.837	579	2.88e-184
S4C5434	BIALITE_bin217	S4Ck127_8741037_flag_0_multi_23.8372_len_23718	7	9581	10834	-1	A	K00031	wma:WM2015_1776 Isocitrate dehydrogenase, NADP-dependent	TRUE	0.846	731	2.69e-235
S4C7151	BIALITE_bin235	S4Ck127_1956706_flag_0_multi_9.0982_len_17993	4	2786	4231	-1	A	K00031	ctai:NCTC12078_02634 icd_2; Isocitrate dehydrogenase [NADP]	TRUE	0.704	664	5.98e-211
S4C7185_sub	BIALITE_bin215	S4Ck127_10825565_flag_0_multi_7.0306_len_33130	24	25111	26106	-1	A	K00030	ial:IALB_0519 Isocitrate dehydrogenase	TRUE	0.624	406	1.86e-124
S4C8272	BIALITE_bin214	S4Ck127_12451083_flag_0_multi_40.0103_len_49303	33	47275	48507	1	A	K00031	blq:L21SP5_03411 icd; Isocitrate dehydrogenase [NADP]	TRUE	0.815	685	1.96e-219
S4C8986	BIALITE_bin244	S4Ck127_12649218_flag_0_multi_42.9817_len_41447	26	22576	23589	-1	A	K00030	wma:WM2015_2027 Isocitrate dehydrogenase	TRUE	0.754	512	3.01e-161
S4C8986	BIALITE_bin244	S4Ck127_2690155_flag_0_multi_44.9956_len_100713	61	62075	63328	-1	A	K00031	wma:WM2015_1776 Isocitrate dehydrogenase, NADP-dependent	TRUE	0.843	722	2.74e-232
S4C9326	BIALITE_bin263	S4Ck127_5832161_flag_0_multi_27.9032_len_42351	6	3145	3705	-1	C	K00031	pcal:BV455_01299 icd_1; Isocitrate dehydrogenase [NADP]	FALSE	0.567	103	2.94e-22
S4C9682	BIALITE_bin241	S4Ck127_10707338_flag_0_multi_12.9967_len_36534	20	22684	23793	-1	A	K00030	psl:Psta_0983 Isocitrate dehydrogenase (NAD(+))	TRUE	0.709	516	5.4e-162
S4C9698_sub	BIALITE_bin238	S4Ck127_12327475_flag_0_multi_28.0000_len_21400	11	7633	8640	1	A	K00030	hoh:Hoch_0287 Isocitrate dehydrogenase (NAD(+))	TRUE	0.574	369	1.11e-111

### Sheet: fdhA
fasta	MAG	scaffold	gene_position	start_position	end_position	strandedness	rank	kegg_id	kegg_hit	kegg_RBH	kegg_identity	kegg_bitScore	kegg_eVal
bin.150	BIALITE_bin264	S2Ck127_11161892_flag_1_multi_4.8889_len_4943	2	444	2642	-1	A	K05299	mta:Moth_2312 fdhA; formate dehydrogenase alpha subunit	TRUE	0.556	770	5.01e-243
bin.365_sub	BIALITE_bin323	S2Ck127_119449_flag_0_multi_4.5720_len_7304	7	6290	7303	1	A	K00148	rhoz:GXP67_10245 fdhA; formaldehyde dehydrogenase, glutathione-independent	TRUE	0.878	618	6.57e-198
bin.486	BIALITE_bin310	S2Ck127_11923979_flag_0_multi_2.0000_len_2751	1	42	1232	-1	A	K00148	htt:HZS52_07140 fdhA; formaldehyde dehydrogenase, glutathione-independent	TRUE	0.943	785	1.35e-254
S1C4996	BIALITE_bin8	S1Ck127_5808577_flag_0_multi_11.3269_len_27362	19	20734	22713	-1	C	K05299	mta:Moth_2312 fdhA; formate dehydrogenase alpha subunit	FALSE	0.311	345	3.21e-98
S1C4996	BIALITE_bin8	S1Ck127_667075_flag_0_multi_12.0000_len_55938	17	15035	17476	-1	A	K05299	chy:CHY_0733 fdhA; NAD-dependent formate dehydrogenase, alpha subunit, selenocysteine-containing	TRUE	0.524	797	1e-250
S1C9835	BIALITE_bin46	S1Ck127_5152093_flag_0_multi_46.0000_len_53628	23	16506	18551	1	C	K05299	mta:Moth_2312 fdhA; formate dehydrogenase alpha subunit	FALSE	0.326	370	1.68e-106
S1C9835	BIALITE_bin46	S1Ck127_1232208_flag_0_multi_45.8790_len_110086	24	28230	30683	1	A	K05299	chy:CHY_0733 fdhA; NAD-dependent formate dehydrogenase, alpha subunit, selenocysteine-containing	TRUE	0.533	808	1.83e-254
S2C5167	BIALITE_bin115	S2Ck127_8961742_flag_0_multi_21.9921_len_53080	18	21227	22414	1	A	K00148	rhoz:GXP67_10245 fdhA; formaldehyde dehydrogenase, glutathione-independent	TRUE	0.87	713	1.92e-229
S4C4491	BIALITE_bin228	S4Ck127_3492716_flag_1_multi_12.7116_len_187142	71	82572	84149	-1	A	K05299	chy:CHY_0733 fdhA; NAD-dependent formate dehydrogenase, alpha subunit, selenocysteine-containing	TRUE	0.511	499	3.89e-153
S4C6035	BIALITE_bin204	S4Ck127_10863790_flag_0_multi_25.0000_len_13786	8	8488	10071	1	A	K05299	hmo:HM1_1745 fdhA; formate dehydrogenase, alpha subunit	TRUE	0.518	512	9.94e-158
S4C72718	BIALITE_bin275	S4Ck127_7399824_flag_1_multi_8.6722_len_32493	17	18208	19395	-1	A	K00148	rhoz:GXP67_10245 fdhA; formaldehyde dehydrogenase, glutathione-independent	TRUE	0.87	713	1.92e-229

### Sheet: acK
fasta	MAG	scaffold	gene_position	start_position	end_position	strandedness	rank	kegg_id	kegg_hit	kegg_RBH	kegg_identity	kegg_bitScore	kegg_eVal
bin.104	BIALITE_bin223	S2Ck127_3938798_flag_0_multi_10.9811_len_5425	3	506	1648	-1	C	K00925	chy:CHY_1455 ackA; acetate kinase	FALSE	0.49	346	7.78e-103
bin.112	BIALITE_bin234	S2Ck127_5161101_flag_1_multi_5.0000_len_3549	4	2266	3390	1	C	K00925	asm:MOUSESFB_0586 ackA; acetate kinase	FALSE	0.443	304	1.63e-88
bin.1144_sub	BIALITE_bin254	S2Ck127_14003336_flag_1_multi_4.3547_len_5227	1	3	1151	-1	A	K00925	pbp:STSP1_00278 ackA; Acetate kinase	TRUE	0.717	554	9.97e-175
bin.243_sub	BIALITE_bin315	S2Ck127_10663380_flag_0_multi_5.0000_len_13647	2	1055	2182	1	A	K00925	roh:FIU89_00480 ackA; Acetate kinase	TRUE	0.605	437	2.01e-134
bin.408	BIALITE_bin290	S2Ck127_12536103_flag_1_multi_4.0000_len_4398	2	732	1949	1	A	K00925	alus:STSP2_02174 ackA; Acetate kinase	TRUE	0.62	480	9.54e-149
bin.599	BIALITE_bin307	S2Ck127_16741001_flag_0_multi_5.9369_len_25453	1	1	951	1	A	K00925	avn:Avin_41120 ackA-2; acetate kinase	TRUE	0.61	376	1.71e-114
bin.7	BIALITE_bin303	S2Ck127_8544479_flag_0_multi_6.0000_len_16602	13	15749	16600	1	C	K00925	oai:OLEAN_C23350 ackA; Acetate kinase	FALSE	0.574	313	2.98e-93
bin.755_sub	BIALITE_bin311	S2Ck127_17772631_flag_0_multi_8.1210_len_4853	2	2392	3606	-1	A	K00925	caci:CLOAM0181 ackA; acetate kinase A (propionate kinase 2)	TRUE	0.7	559	4.42e-176
bin.958	BIALITE_bin331	S2Ck127_15622185_flag_1_multi_6.0000_len_4324	4	2119	3303	-1	A	K00925	bvo:Pan97_35860 ackA_2; Acetate kinase	TRUE	0.719	573	4.68e-181
S1C3672	BIALITE_bin15	S1Ck127_4557652_flag_0_multi_147.5450_len_3358	4	2478	3083	1	C	K00925	mgy:MGMSRv2__1019 ackA; Acetate kinase	FALSE	0.595	231	1.71e-66
S1C4221	BIALITE_bin31	S1Ck127_2244886_flag_0_multi_7.0333_len_10075	2	371	1573	1	A	K00925	rul:UC8_06550 ackA_1; Acetate kinase	TRUE	0.773	625	5.52e-199
S1C5016	BIALITE_bin32	S1Ck127_3725901_flag_0_multi_11.9966_len_65320	9	7900	9075	-1	A	K00925	malu:KU6B_19340 ackA_1; acetate kinase	TRUE	0.647	497	9.62e-155
S1C6163	BIALITE_bin17	S1Ck127_850190_flag_1_multi_11.9986_len_78636	57	60111	61454	1	A	K00925	cex:CSE_03950 ackA; acetate kinase	TRUE	0.689	599	3.39e-189
S1C6947	BIALITE_bin9	S1Ck127_5788109_flag_0_multi_31.9247_len_18548	9	7421	8539	-1	A	K00925	pamn:pAMV3p0519 ackA; Acetate kinase	TRUE	0.667	487	1.09e-151
S2C14731	BIALITE_bin77	S2Ck127_9142974_flag_0_multi_8.8754_len_38155	15	13979	15181	-1	A	K00925	rul:UC8_06550 ackA_1; Acetate kinase	TRUE	0.778	631	3.58e-201
S2C20739	BIALITE_bin58	S2Ck127_8111650_flag_0_multi_15.9996_len_338979	289	275835	277022	1	A	K00925	mbj:KQ51_00550 ackA_1; Acetate kinase	TRUE	0.699	550	4.13e-173
S2C22066	BIALITE_bin79	S2Ck127_7928171_flag_0_multi_12.9578_len_19744	1	3	992	-1	A	K00925	roh:FIU89_00480 ackA; Acetate kinase	TRUE	0.628	408	3.54e-125
S2C29454	BIALITE_bin70	S2Ck127_17201728_flag_0_multi_7.9981_len_36512	18	15616	16611	-1	C	K00925	hey:MWE_1058 ackA; acetate kinase	FALSE	0.427	258	1.84e-73
S2C3033	BIALITE_bin120	S2Ck127_13973548_flag_0_multi_32.8074_len_22072	19	17332	18519	1	A	K00925	gmr:GmarT_50980 ackA; Acetate kinase	TRUE	0.71	565	3.63e-178
S2C3187	BIALITE_bin134	S2Ck127_11108104_flag_0_multi_39.9873_len_30921	13	14618	15802	1	A	K00925	aagg:ETAA8_50730 ackA; Acetate kinase	TRUE	0.734	587	7.69e-186
S2C3187	BIALITE_bin134	S2Ck127_11695965_flag_0_multi_39.0442_len_70666	39	44365	45582	-1	A	K00925	alus:STSP2_02174 ackA; Acetate kinase	TRUE	0.617	478	4.59e-148
S2C3972	BIALITE_bin119	S2Ck127_2094330_flag_0_multi_17.9842_len_10892	5	1789	2997	1	A	K00925	ahel:Q31a_02660 ackA; Acetate kinase	TRUE	0.769	629	1.89e-200
S2C3994	BIALITE_bin82	S2Ck127_17164273_flag_0_multi_10.8772_len_28390	4	4556	5731	-1	A	K00925	malu:KU6B_19340 ackA_1; acetate kinase	TRUE	0.66	503	6.28e-157
S2C41679	BIALITE_bin84	S2Ck127_4874938_flag_1_multi_9.1703_len_51435	19	16491	17534	-1	C	K00925	lcj:NCTC11976_02218 ackA; Acetate kinase (Acetokinase)	FALSE	0.455	243	6.6e-68
S2C5432	BIALITE_bin132	S2Ck127_1998568_flag_1_multi_13.3443_len_12192	5	3404	4555	-1	A	K00925	rba:RB9655 ackA; acetate kinase	TRUE	0.503	357	9.86e-107
S2C5954	BIALITE_bin108	S2Ck127_643946_flag_0_multi_21.6992_len_21163	12	10034	11332	-1	A	K00925	vbl:L21SP4_01445 ackA; Acetate kinase	TRUE	0.526	403	1.54e-121
S2C63136	BIALITE_bin144	S2Ck127_14392710_flag_0_multi_10.0732_len_72016	15	18409	19578	-1	C	K00925	msc:BN69_0079 ackA; Acetate kinase	FALSE	0.483	340	1.22e-100
S2C9037	BIALITE_bin139	S2Ck127_2479150_flag_0_multi_10.6422_len_19145	6	3915	5252	1	A	K00925	cex:CSE_03950 ackA; acetate kinase	TRUE	0.703	630	6.87e-200
S2C98191	BIALITE_bin145	S2Ck127_17658938_flag_0_multi_32.0000_len_157501	95	97049	98254	1	A	K00925	apal:BN85410590 ackA; Acetate kinase	TRUE	0.474	341	1.05e-100
S4C10860	BIALITE_bin162	S4Ck127_7708530_flag_1_multi_10.0000_len_29988	7	6381	7493	-1	C	K00925	lcj:NCTC11976_02218 ackA; Acetate kinase (Acetokinase)	FALSE	0.453	304	1.02e-88
S4C13636	BIALITE_bin173	S4Ck127_3432249_flag_0_multi_12.0000_len_5882	4	2282	3490	-1	A	K00925	kme:H0A61_02220 ackA; Acetate kinase	TRUE	0.577	442	1.06e-135
S4C16107	BIALITE_bin176	S4Ck127_10690669_flag_0_multi_25.9963_len_68045	12	13131	14354	1	A	K00925	psac:PSM36_2750 ackA; Acetate kinase	TRUE	0.691	552	1.45e-173
S4C3327	BIALITE_bin171	S4Ck127_4812209_flag_0_multi_16.3845_len_36617	2	1411	2577	-1	A	K00925	rmm:ROSMUCSMR3_02451 ackA; acetate kinase	TRUE	0.685	526	6.56e-165
S4C3355	BIALITE_bin183	S4Ck127_4388265_flag_0_multi_9.9933_len_20352	7	5747	6898	1	C	K00925	pbt:ING2E5B_0142 ackA; Acetate kinase	FALSE	0.452	319	1.15e-93
S4C3603	BIALITE_bin179	S4Ck127_11055977_flag_0_multi_81.0130_len_55472	20	24440	25690	1	A	K00925	labt:FIU93_02230 ackA; Acetate kinase	TRUE	0.541	425	1.89e-129
S4C5220	BIALITE_bin245	S4Ck127_8384292_flag_0_multi_24.9511_len_70372	25	35321	36466	-1	A	K00925	rba:RB9655 ackA; acetate kinase	TRUE	0.522	367	3.58e-110
S4C5220	BIALITE_bin245	S4Ck127_2983194_flag_0_multi_24.8996_len_38218	12	8153	9358	-1	A	K00925	rml:FF011L_15560 ackA_1; Acetate kinase	TRUE	0.811	666	2.54e-213
S4C6588	BIALITE_bin247	S4Ck127_7190951_flag_0_multi_10.7214_len_8117	2	118	1236	-1	A	K00925	roh:FIU89_00480 ackA; Acetate kinase	TRUE	0.614	447	6.82e-138
S4C6636	BIALITE_bin232	S4Ck127_9672435_flag_0_multi_39.0322_len_12323	9	8306	9388	-1	A	K00925	oar:OA238_c35890 ackA; acetate kinase AckA	TRUE	0.626	435	6.96e-134
S4C9682	BIALITE_bin241	S4Ck127_8320755_flag_0_multi_11.9983_len_148670	10	9073	10290	-1	A	K00925	alus:STSP2_02174 ackA; Acetate kinase	TRUE	0.525	395	2.75e-119

### Sheet: acdA
fasta	MAG	scaffold	gene_position	start_position	end_position	strandedness	rank	kegg_id	kegg_hit	kegg_RBH	kegg_identity	kegg_bitScore	kegg_eVal
bin.128	BIALITE_bin255	S2Ck127_2745791_flag_1_multi_3.0000_len_3101	1	2	1477	-1	C	K24012	rci:RCIX831 acdAB; acetyl-CoA synthetase (ADP-forming), alpha and beta subunit fusion	FALSE	0.56	507	1.86e-156
bin.128	BIALITE_bin255	S4Ck127_11867663_flag_1_multi_5.0000_len_12373	5	1785	3503	1	A	K24012	rci:RCIX831 acdAB; acetyl-CoA synthetase (ADP-forming), alpha and beta subunit fusion	TRUE	0.532	571	3.17e-177
S1C4314	BIALITE_bin7	S1Ck127_372689_flag_0_multi_9.0000_len_26508	26	25462	26451	1	C	K24012	mez:Mtc_0315 acdAB; acetyl-CoA synthetase (ADP-forming), alpha and beta subunit fusion	FALSE	0.507	303	5.17e-89
S2C4467	BIALITE_bin96	S2Ck127_5816873_flag_0_multi_54.9814_len_58341	42	44209	45603	-1	A	K01905	rci:RCIX1774 acdA; acetyl-coa synthetase (ADP-forming), alpha subunit	TRUE	0.448	368	6.74e-109
S2C45333	BIALITE_bin99	S2Ck127_15213436_flag_0_multi_20.0000_len_23125	18	19182	20564	1	A	K01905	rci:RCIX1774 acdA; acetyl-coa synthetase (ADP-forming), alpha subunit	TRUE	0.455	367	1.08e-108
S2C4838	BIALITE_bin105	S2Ck127_2535343_flag_0_multi_12.9975_len_47275	21	16249	17640	-1	A	K01905	mez:Mtc_1391 acdA; acetyl-CoA synthetase (ADP-forming) alpha subunit	TRUE	0.451	364	7.91e-108
S4C12553	BIALITE_bin154	S4Ck127_5426374_flag_0_multi_26.9841_len_16452	2	1663	3765	1	A	K24012	tmg:US01_C0001G0461 acdAB; acetyl-CoA synthetase (ADP-forming), alpha and beta subunit fusion	TRUE	0.615	838	4.82e-267

### Sheet: fdoG
fasta	MAG	scaffold	gene_position	start_position	end_position	strandedness	rank	kegg_id	kegg_hit	kegg_RBH	kegg_identity	kegg_bitScore	kegg_eVal
S4C3355	BIALITE_bin183	S4Ck127_3447818_flag_0_multi_9.9970_len_63974	46	50407	53289	-1	A	K00123	gai:IMCC3135_25250 fdoG; Formate dehydrogenase-O major subunit	TRUE	0.809	1566	0
bin.1010_sub	BIALITE_bin270	S2Ck127_1605988_flag_1_multi_4.6698_len_4978	1	1	2007	1	A	K00123	gai:IMCC3135_25250 fdoG; Formate dehydrogenase-O major subunit	TRUE	0.796	1089	0
